# Maternal High Fiber Diet Protects Offspring Against Type 2 Diabetes

**DOI:** 10.1101/2020.09.26.315069

**Authors:** Huishi Toh, James A. Thomson, Peng Jiang

**Affiliations:** Neuroscience Research Institute, University of California Santa Barbara, Santa Barbara, CA, USA; Department of Molecular, Cellular and Developmental Biology, University of California Santa Barbara, Santa Barbara, CA, USA; Department of Cell and Regenerative Biology, University of Wisconsin School of Medicine and Public Health, Madison, WI, USA; Regenerative Biology Laboratory, Morgridge Institute for Research, Madison, WI, USA

## Abstract

Previous studies have reported that maternal malnutrition is linked to increased risk of developing type 2 diabetes in adulthood. Although several diabetic risk factors associated with early life environment have been identified, protective factors remain elusive. Here, we modulate the early life environment using a maternal high fiber diet to investigate whether the offspring are protected from type 2 diabetes. We examined the interplay between early life environment (maternal diet) and later life environment (offspring diet) using a longitudinal study with 671 Nile rats. We found that exposure to a high fiber maternal diet prior to weaning significantly lowers the risk of diet-induced diabetes in the offspring. Interestingly, offspring consuming a high fiber diet after weaning do not get diet-induced diabetes, even when exposed to a diabetogenic maternal diet. Here, we provide the first evidence that the protective effect of high fiber can be transmitted to the offspring through a maternal diet, which has important implications in diabetes prevention.
