## Supplementary Table S1 for "Maternal High Fiber Diet Protects Offspring Against Type 2 Diabetes"

### Sheet: Nile_Rats_All
NR_ID	Sex	Father_ID	Mother_ID	Mother.Diet	Offspring.Diet	Week.4	Week.8	Week.12	Week.16	Week.20	Week.24	Week.28	Week.32	Week.36	Week.40
25_G2	F	89	74	HighFiber	HighFiber		76	64	62	44		88	77	89	78
344	M	34	13	Diabetogenic	Diabetogenic		80	60	405	299	422	500	500	329	500
345	M	34	13	Diabetogenic	Diabetogenic		64	54	92	94	76	257	281	257	86
346	F	34	13	Diabetogenic	Diabetogenic		84	76	66	117	145	418	296	117	390
347	F	34	13	Diabetogenic	Diabetogenic		76	78	63	109	73	128	93	175
340	F	51	58	Diabetogenic	Diabetogenic		110	64	78	70	69	55	71	66	52
341	M	34	13	Diabetogenic	Diabetogenic		58	235	447	500	500	500
342	M	34	13	Diabetogenic	Diabetogenic		99	160	318	395	500	435	500	316	500
20_G2	M	17	73	HighFiber	HighFiber		69	63	48	58	64	71	86	137	63
810	M	684	729	Diabetogenic	Diabetogenic	100	57	69	98	50	51
811	M	684	729	Diabetogenic	Diabetogenic	86	65	52	68	66	51
812	M	657	696	HighFiber	HighFiber	85	75	52	59
28_G2	F	7	76	HighFiber	HighFiber		59	54	68	55	53	313	49	63	55
348	M	250	29	Diabetogenic	HighFiber			44.7	58.5	67	63	43.5	48.5	64.5	50.5
349	M	250	29	Diabetogenic	HighFiber			85.5	43	57	56		50	54.5	48.5
816	M	657	696	HighFiber	Diabetogenic	87	89	88	88	85	64
817	F	657	696	HighFiber	Diabetogenic	70	100	55	79	77	89
595	M	501	512	Diabetogenic	HighFiber	103	81	59	61
719	M	510	590	Diabetogenic	Diabetogenic	78	171	176
718	M	510	590	Diabetogenic	Diabetogenic	87	320	329
717	M	497	518	HighFiber	Diabetogenic	102	399	500	500	500
716	M	497	518	HighFiber	Diabetogenic	92	67	68	443	398	474	438	500
715	M	594	546	HighFiber	Diabetogenic	69	216	215
714	M	594	546	HighFiber	Diabetogenic	90	392	425
713	M	594	546	HighFiber	HighFiber	87	149	114
712	M	522	578	Diabetogenic	Diabetogenic	88	98	77	208	328	411	360	259	329	309
711	M	522	578	Diabetogenic	Diabetogenic	140	205	370	427	500
710	M	522	578	Diabetogenic	HighFiber	67	44	84	86
606	M	507	504	HighFiber	Diabetogenic	74	76	86	92	121	77
594	M	501	512	Diabetogenic	HighFiber	86	67	58	68
736	M	520	572	HighFiber	Diabetogenic	92	94	73	103	65	57	53	55	237	312
619	F	497	518	HighFiber	Diabetogenic	64	118	85	70
298	F	52	59	Diabetogenic	Diabetogenic		69	55	78	229	326	451	500	500	500
299	F	52	59	Diabetogenic	Diabetogenic		96	56	53	113	104	137	253	325	379
296	M	52	59	Diabetogenic	Diabetogenic		328	500	495	429	500	493	500	500
297	M	52	59	Diabetogenic	Diabetogenic		96	407	481	404	500	500	495	500	500
294	F	35	68	Diabetogenic	Diabetogenic		68	77	77	183	134	177	231	324	322
295	F	35	68	Diabetogenic	Diabetogenic		75	95	90	183	220	191	198	355	269
292	F	35	68	Diabetogenic	Diabetogenic		91	66	59	106	164	107	463	241	282
293	F	35	68	Diabetogenic	Diabetogenic		94	110	102	97	141	191			278
290	M	35	68	Diabetogenic	Diabetogenic		74	93
291	F	35	68	Diabetogenic	Diabetogenic		66	84	42	79	281	406	266	328	500
591	M	469	480	HighFiber	Diabetogenic	69	98	74	70	29	36
590	F	469	480	HighFiber	Diabetogenic	80	96	100	199	122	86	69	227	240	397
199	F	57	56	Diabetogenic	Diabetogenic		65	50	66	65	102	151	197	262	323
198	M	57	56	Diabetogenic	Diabetogenic		68	68	288	203	420	278	344	293	329
597	F	501	512	Diabetogenic	Diabetogenic	100
596	M	501	512	Diabetogenic	Diabetogenic	86	164	332	240
195	F	35	68	Diabetogenic	Diabetogenic		101	105	117	108	434	115	243	286	280
194	F	35	68	Diabetogenic	Diabetogenic		104	64	84	271	228	69	500	500	500
197	M	57	56	Diabetogenic	Diabetogenic		160	128	500	485	500	500	500	500	500
196	F	35	68	Diabetogenic	Diabetogenic		80	63	132	108	158	112	372	500	483
191	M	35	68	Diabetogenic	Diabetogenic		158	144	339	309	500	352	460	500	500
190	M	53	60	Diabetogenic	Diabetogenic		163	213	375	424	500	348	432	452	367
193	F	35	68	Diabetogenic	Diabetogenic		93	90	88	280	378	67	467	472	500
192	M	35	68	Diabetogenic	Diabetogenic		311	323	500	500	500	500	500	500
270	F	26	5	Diabetogenic	Diabetogenic		69	64	88	177	179	226	333	311	287
271	F	26	5	Diabetogenic	Diabetogenic		65	66	90	265	219	278	285	323	315
272	M	34	13	Diabetogenic	Diabetogenic		160	370	437	500	500	404	419	401	219
273	F	34	13	Diabetogenic	Diabetogenic		105	113	200	251	253	266	204	257	281
274	M	34	13	Diabetogenic	Diabetogenic		99	85	99	162	122	324	225	500	402
275	F	34	13	Diabetogenic	Diabetogenic		95	66	117	61	305	340	380	475	500
276	F	34	13	Diabetogenic	Diabetogenic		95	89	78	235	70	72	56	103	56
277	M	1	42	Diabetogenic	Diabetogenic		303	500	302	478
278	M	1	42	Diabetogenic	Diabetogenic		108	68	126	131	65	55	59	155	319
279	F	1	42	Diabetogenic	Diabetogenic		51	46	46	87	89	78	71	70	73
738	M	497	518	HighFiber	Diabetogenic	244	98	69	69	57	59	241	216	297	380
23_G2	M	89	74	HighFiber	Diabetogenic		54	56	72	41
520	M	433	477	Diabetogenic	HighFiber	73	60	63	71	113	57	84	79	69	84
521	M	433	477	Diabetogenic	Diabetogenic	80	62	63	73	187
522	M	433	477	Diabetogenic	Diabetogenic	69	62	178	371	411	500	370
599	M	483	478	Diabetogenic	HighFiber	94	50	88	55
445	F	407	392	Diabetogenic	Diabetogenic		64	68	74	221.5	307
444	F	407	392	Diabetogenic	Diabetogenic		80	58		123.5	60	65
641	M	484	473	Diabetogenic	HighFiber	54	76	37	119
640	M	484	473	Diabetogenic	HighFiber	74	67	69	88
643	M	469	480	HighFiber	Diabetogenic	92	72	77	58	60	69	76	52	60	70
642	M	510	545	Diabetogenic	HighFiber	51	69	67	74	68	68	43	68	48	59
645	M	497	518	HighFiber	Diabetogenic	83	347	277	246
644	M	469	480	HighFiber	HighFiber	76	72	76	57	61	51	59	54	55	54
647	M	471	548	Diabetogenic	Diabetogenic	101	54	97	64	81	66	108	338	221
646	M	497	518	HighFiber	HighFiber	60	62	79	59
649	M	516	495	HighFiber	HighFiber	81	66	88
648	M	515	477	Diabetogenic	Diabetogenic	104	102	86	242	72	68	403	500
434	M	411	392	Diabetogenic	Diabetogenic		58	42	38	37	67	93		98	175
339	F	51	58	Diabetogenic	Diabetogenic		112	68	83	70	62	70	97		154
338	F	51	58	Diabetogenic	Diabetogenic		115	90	99	77	143	71	78	73	45
335	F	80	12	Diabetogenic	Diabetogenic		94	84	109	94	175	239
334	F	80	12	Diabetogenic	Diabetogenic		102	111	86	55	93	259	274	216
337	M	51	58	Diabetogenic	Diabetogenic		121	44	53	102	315	361	415	319	386
336	F	80	12	Diabetogenic	Diabetogenic		68	79	83	60	132	90	202	234
331	M	80	12	Diabetogenic	Diabetogenic		210	292	324	232	500	389
330	M	80	12	Diabetogenic	Diabetogenic		63	91	174	112	500	243
333	M	80	12	Diabetogenic	Diabetogenic		92	87	91	67	463	343	344		142
332	M	80	12	Diabetogenic	Diabetogenic		362	500	436	482
744	F	510	590	Diabetogenic	Diabetogenic	70	98	87	89	73	37	57	74	65	58
745	F	510	590	Diabetogenic	Diabetogenic	98	112	87	85	103	92	106	83	78	124
818	F	731	744	Diabetogenic	Diabetogenic	70	80	89	55	78	72
2_G2	M	2	43	Diabetogenic	Diabetogenic		100	54	65	85	103	500	148	263	237
29_G2	F	7	76	HighFiber	HighFiber		71	77	62	64	52	83
819	M	731	744	Diabetogenic	HighFiber	85	76	67	84	64
343	M	34	13	Diabetogenic	Diabetogenic		66	71	73	76	120	182	254	246	283
813	F	657	696	HighFiber	HighFiber	78	84	62	89	74	55
814	M	657	696	HighFiber	HighFiber	82	83	55	72	58	50
815	F	657	696	HighFiber	Diabetogenic	78	96	95	82	92	104
740	M	510	590	Diabetogenic	HighFiber	51	74	83	78	80
741	M	510	590	Diabetogenic	HighFiber	67	121	68	78	70	48
742	M	510	590	Diabetogenic	Diabetogenic	61	366	500	500	500
743	M	510	590	Diabetogenic	Diabetogenic	78	122	342	217	247	276	381	470	458	500
559	M	501	512	Diabetogenic	Diabetogenic	48	86	209
558	M	501	512	Diabetogenic	Diabetogenic	88	49	155
746	F	510	590	Diabetogenic	HighFiber	101	91	78	77	75	76	98	66	68	55
747	M	507	504	HighFiber	HighFiber	71	67	87	62	48	52
748	F	507	504	HighFiber	HighFiber	70	54	325	49	73	52
749	F	507	504	HighFiber	HighFiber	86	74	187	45	76	52
551	M	433	477	Diabetogenic	Diabetogenic	111	74	105
550	M	433	477	Diabetogenic	Diabetogenic	66	289	394
553	M	433	477	Diabetogenic	HighFiber	73	108	64
552	M	433	477	Diabetogenic	HighFiber	73	87	52
238	M	80	12	Diabetogenic	Diabetogenic		121	93	126	265	390	382	500	436	500
239	M	80	12	Diabetogenic	Diabetogenic		333	428	382	500	500
234	M	79	14	Diabetogenic	Diabetogenic		62	54	68	238	151	226	262	264	279
235	F	79	14	Diabetogenic	Diabetogenic		79	77	93	82	99	68	77	123	56
236	F	79	14	Diabetogenic	Diabetogenic		99	85	72	72	123	78	78	70	69
237	M	80	12	Diabetogenic	Diabetogenic		334	234	451	372	152	424	439	497	392
230	M	79	14	Diabetogenic	Diabetogenic		55	68	57	46	63	59	62	54	159
231	M	79	14	Diabetogenic	Diabetogenic		85	69	70	100	191	209	309
232	M	79	14	Diabetogenic	Diabetogenic		58	83	52	138	91	84	277	235	292
233	M	79	14	Diabetogenic	Diabetogenic		92	45	197	69	73	205	224	279	500
614	F	507	504	HighFiber	HighFiber	66	72		88	89
146	F	34	41	Diabetogenic	Diabetogenic		104	86	72	103	212	157	307
147	F	34	41	Diabetogenic	Diabetogenic		77	73	67	72	73	293	279
144	M	34	41	Diabetogenic	Diabetogenic		67	55	55	165	124	227	338
145	F	34	41	Diabetogenic	Diabetogenic		72	80	55	87	138	92	423
142	F	24	4	Diabetogenic	Diabetogenic		64	69	83	84	103	161	262	266	322
143	M	34	41	Diabetogenic	Diabetogenic		95	61	59	235	486	343	453
140	F	24	4	Diabetogenic	Diabetogenic		71	63	59	73	130	105	217	139	215
141	F	24	4	Diabetogenic	Diabetogenic		72	69	72	71	151	283	147	298	304
612	M	469	480	HighFiber	Diabetogenic	82	82	68	65	71	228	186	239	388	475
613	F	469	480	HighFiber	HighFiber	64	74	57	73	77	61	83	56	56	56
611	M	469	480	HighFiber	HighFiber	68	75	50	49	57	62	82	67	50	50
616	F	507	504	HighFiber	Diabetogenic	66	108		65	161	291	291	291	80	74
617	M	501	512	Diabetogenic	Diabetogenic	87	294	387	360
148	M	7	20	HighFiber	HighFiber		52	53	64	61	80	89	57	56	85
149	M	7	20	HighFiber	HighFiber		53	54	66	54	86	59	55	55	52
14_G2	F	33	40	Diabetogenic	Diabetogenic		62	70	65	116	88	167	65	50	125
6_G2	F	2	43	Diabetogenic	Diabetogenic		74	57	62	104	75	88	65	88	112
768	F	510	590	Diabetogenic	HighFiber	118	116	58	67	59	58	69	90	100
689	M	522	578	Diabetogenic	Diabetogenic	78	59	68	78	107
688	M	522	578	Diabetogenic	Diabetogenic	91	63	65	75	66
685	M	564	572	HighFiber	HighFiber	94	72	66	56	64
684	M	475	549	HighFiber	Diabetogenic	99	83	79	62	57	88	95	70	89
687	M	522	578	Diabetogenic	HighFiber	62	47	64	72	58
686	M	564	572	HighFiber	HighFiber	66	56	65	55	56
681	M	475	549	HighFiber	HighFiber	68	73	87
680	M	507	504	HighFiber	Diabetogenic	109	80	87	86	140
683	M	475	549	HighFiber	Diabetogenic	106	101	68	72	71	72	68	65	54
682	M	475	549	HighFiber	HighFiber	62	56	98	75	72
133	M	18	10	HighFiber	HighFiber		78	69	54	53	77	58	54	52
132	M	18	10	HighFiber	HighFiber		69	52	60	69	79	59	87	53
131	F	26	6	Diabetogenic	Diabetogenic		62	103	68	54	71
130	F	26	6	Diabetogenic	Diabetogenic		77	48	57	66	54
137	F	24	23	Diabetogenic	Diabetogenic		63	73	66	77	56
136	M	24	23	Diabetogenic	Diabetogenic		72	65	101	81	75	78
135	M	24	23	Diabetogenic	Diabetogenic		90	76	91	69	148	82	300	393
134	M	18	10	HighFiber	HighFiber		71	66	51	57	82	81	105	72
494	M	412	427	HighFiber	Diabetogenic	84	69	69	60	63	63	54	62	52	164
495	F	412	427	HighFiber	HighFiber	88	75	74	44	71	60	69	58	58	52
139	M	24	4	Diabetogenic	Diabetogenic		70	73	64	54	105	124	279	356
138	F	24	23	Diabetogenic	Diabetogenic		74	68	67	70	77
490	M	422	402	HighFiber	HighFiber	67	59	74	70	46	51	60	61	58	56
492	M	403	427	HighFiber	Diabetogenic	71	73	73	63	73	89	231	170	82	139
493	F	434	420	Diabetogenic	Diabetogenic	96	135	55	69	75	60	86	73	70
407	M	388	398	Diabetogenic	Diabetogenic		69			52	68	125	53	199	255
406	M	380	378	HighFiber	HighFiber				58		55	46	54	46	48
405	F	380	378	HighFiber	HighFiber				53		41
404	F	380	378	HighFiber	HighFiber				57				66	47	56
403	M	379	377	HighFiber	HighFiber				60		47	56	55	52	45
402	F	379	377	HighFiber	HighFiber				59	47	53	58	48	51	48
401	F	379	377	HighFiber	HighFiber				54				50		52
400	M	372	367	Diabetogenic	HighFiber		47.5		62	69		45		94	63
409	F	388	398	Diabetogenic	Diabetogenic		62	61	49				58		43
408	F	388	398	Diabetogenic	Diabetogenic		61	75			41			61	92
758	M	520	572	HighFiber	Diabetogenic	96	79	58	66	58	49	85	68	64	73
4_G2	F	2	43	Diabetogenic	Diabetogenic		57	52	110	80	96	69	93	87	74
36_G2	F	54	61	Diabetogenic	Diabetogenic		71	70	59	61	62	116	57
379	M	349	354	HighFiber	HighFiber		44	60	46.5	47	53.5	60
378	F	349	354	HighFiber	HighFiber		92	54	48.5	56.5
829	M	725	746	HighFiber	HighFiber	68	66	63	70	58
828	F	725	746	HighFiber	Diabetogenic	83	85	86	85
371	M	303	312	Diabetogenic	Diabetogenic		103.6	72	323	464	500		500	500	500
370	M	304	347	Diabetogenic	Diabetogenic		84.5	81	80.5	101.5	84	95.5	339	243	384.5
373	M	353	357	HighFiber	HighFiber		71	141.5	41	50.5	66	60
372	M	303	312	Diabetogenic	Diabetogenic		67.5	70	51.5	219	270.5		371.5	500	500
375	F	353	357	HighFiber	HighFiber		59	59.5	48	51.5	36.5	47
374	M	353	357	HighFiber	HighFiber		58	55.5	52.5	52
377	F	349	354	HighFiber	HighFiber		77.5	74	51	64.5
376	F	353	357	HighFiber	HighFiber		57	50	68	40	58.5	78
708	M	492	493	Diabetogenic	Diabetogenic	77	140	228	326	235
709	M	492	493	Diabetogenic	HighFiber	70	91	56	77	65
704	M	507	504	HighFiber	HighFiber	44	89	71	78	103	74
705	M	507	504	HighFiber	Diabetogenic	78	282	67	100	293	353	333	390	290	271
706	M	507	504	HighFiber	Diabetogenic	107	96	65	69	45	54	72	80	84	133
707	M	492	493	Diabetogenic	Diabetogenic	78	75	79	80	210
700	M	479	488	HighFiber	Diabetogenic	85	84	72	66	55	49	69	54	79	67
618	F	501	512	Diabetogenic	Diabetogenic	65
702	F	479	488	HighFiber	Diabetogenic	80	124	80	87	94	162	73	67	169	68
703	M	507	504	HighFiber	HighFiber	81	83	68	97	74	85	54		70	55
393	F	371	366	Diabetogenic	HighFiber		66		56	65			56	62	55
392	F	371	366	Diabetogenic	Diabetogenic		234.5		137	334		414	500
397	F	372	367	Diabetogenic	HighFiber		52		67	62		92	84	74	55
396	F	372	367	Diabetogenic	HighFiber		73		82	60		73	52	58	44
395	F	372	367	Diabetogenic	Diabetogenic		64		73	62
26_G2	F	89	74	HighFiber	HighFiber		65	65	82	64		91	73	96	114
797	F	726	656	HighFiber	Diabetogenic	52	76	70	64	56	51
796	F	726	656	HighFiber	HighFiber	60	55	61	65	55	80
795	M	726	656	HighFiber	HighFiber	69	71	69	61	58	71
794	F	726	656	HighFiber	Diabetogenic	58	87	53
793	M	726	656	HighFiber	Diabetogenic	68	86	75	67	94	258	462
792	M	733	724	HighFiber	Diabetogenic	67	72	73	64
791	M	733	724	HighFiber	Diabetogenic	69	84	53
790	M	733	724	HighFiber	HighFiber	84	68	64	54	47	47
799	M	735	730	Diabetogenic	Diabetogenic	83	339	263	387	338	344
798	F	735	730	Diabetogenic	Diabetogenic	81	77	84	72	75	67
601	M	511	505	HighFiber	Diabetogenic	102	79	46	68	84	65	66	114	93	213
586	F	501	512	Diabetogenic	HighFiber	86	83	66	98	71	81	101
587	F	501	512	Diabetogenic	HighFiber	73	92	70	96	77	74	54
584	F	501	512	Diabetogenic	Diabetogenic	87	77	73
585	F	501	512	Diabetogenic	Diabetogenic	74	69	97
582	M	501	512	Diabetogenic	Diabetogenic	86	192	184
583	F	501	512	Diabetogenic	Diabetogenic	69	80	79
580	F	494	493	Diabetogenic	HighFiber	86.3	104	74	51	53
581	F	494	493	Diabetogenic	HighFiber	92	104	48	70	90
588	M	496	498	Diabetogenic	HighFiber	80	66	52
589	F	496	498	Diabetogenic	HighFiber	94	62	64	84
245	M	91	48	HighFiber	HighFiber		81	56	80	49	66	46	82	36	62
247	M	91	48	HighFiber	Diabetogenic		69
246	M	91	48	HighFiber	HighFiber		68	67	72	51	60	58	66	61	68
241	M	80	12	Diabetogenic	Diabetogenic		66	172	363	455	423	485	416	500	448
240	M	80	12	Diabetogenic	Diabetogenic		280	348	500	500	303
243	F	80	12	Diabetogenic	Diabetogenic		59	57	74	69	63	73	76	65	60
242	F	80	12	Diabetogenic	Diabetogenic		104	81	86
13_G2	M	33	40	Diabetogenic	Diabetogenic		52	58	114	294	500
615	F	507	504	HighFiber	HighFiber	70	71		79	65	54	54	154	87	85
249	F	91	48	HighFiber	HighFiber		44	58	59	68	55	105	58	51	62
248	F	91	48	HighFiber	Diabetogenic		52	72	88	57	85	74	66
18_G2	M	17	73	HighFiber	HighFiber		69	60	29
519	F	433	477	Diabetogenic	Diabetogenic	76	94	74
518	F	433	477	Diabetogenic	HighFiber	73	52	73	81	61	64	53	50	56	67
511	M	447	443	Diabetogenic	HighFiber	82	57	57	41	86	73	89	80	72	122
510	M	447	443	Diabetogenic	Diabetogenic	83	88	51	197	113	84	276	361	354	380
513	F	447	452	Diabetogenic	HighFiber	80	70	40	119	79	59	73	114	89	84
512	F	447	443	Diabetogenic	Diabetogenic	78	86	55	48	90	74	90	66		63
515	M	447	452	Diabetogenic	Diabetogenic	80	53	58	80	73	120	385	419	476	500
514	M	447	452	Diabetogenic	Diabetogenic	75	64	66	104	80	69	109	291	500
517	M	433	477	Diabetogenic	HighFiber	90	58	72	73	81	47	70	50	52	52
516	M	447	452	Diabetogenic	HighFiber	76	85	58	127	68	63	62
623	F	502	544	HighFiber	Diabetogenic	76	69		98
622	M	502	544	HighFiber	HighFiber	93	102	48	54	78	53	59	44
621	M	502	544	HighFiber	Diabetogenic	100	65	55	58	62	69	156	232	304
620	M	510	545	Diabetogenic	HighFiber	64	52	55	64
627	M	490	546	HighFiber	Diabetogenic	118	462
626	M	490	546	HighFiber	HighFiber	77	61
625	F	502	544	HighFiber	Diabetogenic	66	78
624	F	502	544	HighFiber	Diabetogenic	71	81
451	M	411	415	Diabetogenic	Diabetogenic		74	73	63
629	M	506	470	HighFiber	HighFiber	79	51	71	48	69
628	M	511	505	HighFiber	Diabetogenic	89	93	60	71	82	134	68	98	290	217
8_G2	M	44	19	HighFiber	HighFiber			50	44	44	44	35	51
179	M	63	39	Diabetogenic	Diabetogenic		87	72	63	68	65	68
178	M	63	39	Diabetogenic	Diabetogenic		70	77	55	92	256	338	277	500	318
177	F	52	59	Diabetogenic	Diabetogenic		65	67	60	51
176	F	52	59	Diabetogenic	Diabetogenic		64	58	64	68	59	152
175	F	52	59	Diabetogenic	Diabetogenic		57	61	252	130	308	446	374	247	251
174	M	52	59	Diabetogenic	Diabetogenic		85	81	74	189	266	215	337	245	344
173	F	17	47	HighFiber	HighFiber		63
172	F	25	5	Diabetogenic	Diabetogenic		66	77	109	103	206	94	333	356	273
171	F	25	5	Diabetogenic	Diabetogenic		57	75	208	247	356	64	345	214	289
170	F	25	5	Diabetogenic	Diabetogenic		80	60	91	130	183	85	311	243	352
31_G2	M	45	9	HighFiber	HighFiber		72	50	70	47	52	65	51	84	59
657	M	490	546	HighFiber	HighFiber	67	65	70	50	69	82	86	66	54	60
654	M	479	488	HighFiber	Diabetogenic	102	89	82
253	F	90	49	HighFiber	HighFiber		61	54	49	76	71	70	65	51	51
182	M	63	39	Diabetogenic	Diabetogenic		81	86	71	171	161	335	406	317	396
183	F	63	39	Diabetogenic	Diabetogenic		91	84	71	85	76	76	63	60	125
180	M	63	39	Diabetogenic	Diabetogenic		77	103	54	83	111	117	164	282	328
181	M	63	39	Diabetogenic	Diabetogenic		77	66	62	83	76	201	244	292	236
186	M	46	21	HighFiber	HighFiber		57	71	51	72	65	54	56	40	49
187	F	46	21	HighFiber	HighFiber		93	50	72	66	60	64	79	56	55
184	F	63	39	Diabetogenic	Diabetogenic		95	97	82	94	72	79	113	103	91
185	M	46	21	HighFiber	HighFiber		62	59	60	63	68	57	80	49	48
652	M	479	488	HighFiber	HighFiber	70	71	84
188	F	46	21	HighFiber	HighFiber		72	59	61	73	52	43	88	57	83
189	M	53	60	Diabetogenic	Diabetogenic		182	135	264	306	448	500	491	500	482
658	M	490	546	HighFiber	Diabetogenic	91	229	207	317	491	486
35_G2	M	54	61	Diabetogenic	Diabetogenic		107	234	127	281	324	373	181	332	424
650	M	516	495	HighFiber	Diabetogenic	67	66	73
651	M	516	495	HighFiber	Diabetogenic	74	51
764	F	506	504	HighFiber	Diabetogenic	92	115	96	83	94	86	90	72	84	111
33_G2	M	54	61	Diabetogenic	Diabetogenic		207	181	68	271	369	473	432	500	500
11_G2	F	44	19	HighFiber	HighFiber			53	70	55	57	80	63
659	F	490	546	HighFiber	Diabetogenic	81	53	70	68	92	67	110	73	99	490
656	F	479	488	HighFiber	HighFiber	70	65	57	71	81	110	78	65	170	76
753	M	510	590	Diabetogenic	Diabetogenic	95	227	140	425	470	376	397	500
831	M	725	746	HighFiber	Diabetogenic	84	76	67
752	F	507	504	HighFiber	Diabetogenic	80	61	76	76	110	66	56	71	68	48
756	M	506	567	HighFiber	Diabetogenic	277	74	71
17_G2	M	17	73	HighFiber	HighFiber		60	72	38	48	32	53		62	42
322	M	64	88	Diabetogenic	Diabetogenic		500	400	139	500	354	410	252	500	500
323	M	64	88	Diabetogenic	Diabetogenic		245	199	167	334	356	406	466	114	352
320	M	57	56	Diabetogenic	Diabetogenic		246	192	345	296	385	310	494	500	371
24_G2	F	89	74	HighFiber	HighFiber		73	96	79	69		111	82	106	73
326	F	64	88	Diabetogenic	Diabetogenic		72	61	130	80	103	66	64	127	381
327	F	64	88	Diabetogenic	Diabetogenic		84	67	93	142	109	56		111
324	M	64	88	Diabetogenic	Diabetogenic		452	413	500	500
325	F	64	88	Diabetogenic	Diabetogenic		76	70	107	69	156	232	38	214	327
328	M	65	71	Diabetogenic	Diabetogenic		230	337	326	427	500	80	500	500	500
329	F	65	71	Diabetogenic	Diabetogenic		59	70	57	121	156	500	56	83	305
759	M	506	504	HighFiber	HighFiber	58	92	57	76	62
201	F	57	56	Diabetogenic	Diabetogenic		80	59	65	52	97	297	224
200	F	57	56	Diabetogenic	Diabetogenic		84	65	59	80	97	135	108
203	F	57	56	Diabetogenic	Diabetogenic		67	64	51	84	100	184	237	406	386
202	F	57	56	Diabetogenic	Diabetogenic		83	73	53	54	93	204	72
205	M	25	67	Diabetogenic	Diabetogenic		63	66	50	50	79	207	243
204	F	57	56	Diabetogenic	Diabetogenic		63	53	61	114	85	125	76
207	M	25	67	Diabetogenic	Diabetogenic		61	56	81
206	M	25	67	Diabetogenic	Diabetogenic		56	59	88	150	440	500	325	500	500
209	M	55	62	Diabetogenic	Diabetogenic			236	500	214	500	98	500	500	500
208	F	25	67	Diabetogenic	Diabetogenic		73	73	62	63	92	246	255
779	M	684	729	Diabetogenic	Diabetogenic	98	77	61	60	69	69	54
778	M	684	729	Diabetogenic	Diabetogenic	80	87	68	97	78	122	62
655	M	479	488	HighFiber	Diabetogenic	76	62	71
1_G2	M	2	43	Diabetogenic	Diabetogenic		74	50	58	76	92	77	69	316	261
22_G2	M	89	74	HighFiber	HighFiber		52	61	52	49	41	51	55	43	57
805	F	684	729	Diabetogenic	Diabetogenic	83	72	81	68	53	76
804	F	684	729	Diabetogenic	Diabetogenic	202	80	57	61	84	64
668	M	517	503	HighFiber	Diabetogenic	232	88	66
667	M	517	503	HighFiber	HighFiber	61	59	57
666	F	502	544	HighFiber	HighFiber	63	75	52
665	F	502	544	HighFiber	Diabetogenic	76	86	71
664	M	502	544	HighFiber	HighFiber	71	55	65
663	M	502	544	HighFiber	HighFiber	62	63	46
662	M	502	544	HighFiber	Diabetogenic	88	80	75
661	F	490	546	HighFiber	HighFiber	68	69	59	79	96	63	64	88
660	F	490	546	HighFiber	Diabetogenic	93	69	72	110	166	157	348	369	256	265
769	F	657	696	HighFiber	HighFiber	73	64	62	79	63	54	67
653	M	479	488	HighFiber	HighFiber	68	72	51
692	M	511	505	HighFiber	HighFiber	80	71	74
693	M	506	567	HighFiber	HighFiber	70	84	57	78	67
690	M	511	505	HighFiber	Diabetogenic	102	87	76
691	M	511	505	HighFiber	Diabetogenic	236	81	381
696	F	511	505	HighFiber	HighFiber	70	80	71	64	87	75	68	48	340	60
697	F	515	477	Diabetogenic	Diabetogenic	69	66	133	138	265	414	457	500
694	M	506	567	HighFiber	HighFiber	81	69	66	65
695	F	511	505	HighFiber	HighFiber	73	86	96	60	81	73	69	87	59	74
698	F	515	477	Diabetogenic	Diabetogenic	56	82	91	103	251	339	386	347	400	500
699	M	479	488	HighFiber	Diabetogenic	74	60	72
546	F	483	478	Diabetogenic	HighFiber	40	73	63	65	56	67	69	86	80	69
547	F	483	478	Diabetogenic	HighFiber	54	94	71
548	F	483	478	Diabetogenic	Diabetogenic	76	104	141	244	124	73	53	346	235	205
598	M	483	478	Diabetogenic	Diabetogenic	70	187.5	121	276
120	M	2	28	Diabetogenic	Diabetogenic		81	61	53	63	58
121	M	2	28	Diabetogenic	Diabetogenic		74	65	49	60	54
122	F	2	28	Diabetogenic	Diabetogenic		60	69	52	51	51
123	F	2	28	Diabetogenic	Diabetogenic		67	72	63	64	79
124	M	26	6	Diabetogenic	Diabetogenic		80	54	55	52	76	86	180
125	M	26	6	Diabetogenic	Diabetogenic		103	53	51	70	132	415	477	441
126	M	26	6	Diabetogenic	Diabetogenic		97	61	53	59	63	55	94
127	M	26	6	Diabetogenic	Diabetogenic		69	51	60	70	57	115	57
128	M	26	6	Diabetogenic	Diabetogenic		77	81	58	50	72	70	40
129	M	26	6	Diabetogenic	Diabetogenic		82	76	78	185	354	500	130	359
765	M	510	590	Diabetogenic	Diabetogenic	121	500	500
415	F	387	399	Diabetogenic	Diabetogenic		83				83		55
416	M	387	399	Diabetogenic	Diabetogenic	66	66	53
410	F	388	398	Diabetogenic	Diabetogenic		91	53	49						64
411	M	388	398	Diabetogenic	Diabetogenic		82			54	64	48	64	240	336
413	M	387	399	Diabetogenic	Diabetogenic		78	72	56	97		72	61
498	F	425	410	Diabetogenic	Diabetogenic	98	84	80	79	105	140	156
776	F	644	695	HighFiber	HighFiber	78	65	64	59	61	39	40
499	F	425	410	Diabetogenic	Diabetogenic	97	267	108	80	86	224	167.5	257	283	375
319	M	57	56	Diabetogenic	Diabetogenic		329	308	358	451	428	500	500	472	500
318	F	55	62	Diabetogenic	Diabetogenic		64	55	57	170	186	277	276	412	315
313	F	53	60	Diabetogenic	Diabetogenic		80	86	94	83	182	81	271	402	295
312	F	53	60	Diabetogenic	Diabetogenic		64	62	64	82	154	244	227	321	333
311	F	53	60	Diabetogenic	Diabetogenic		81	86	55	64	109	131
310	F	53	60	Diabetogenic	Diabetogenic		66	65	72	99	53	49	84	90	46
317	F	55	62	Diabetogenic	Diabetogenic		62	63	57	55	85
316	F	55	62	Diabetogenic	Diabetogenic		75	58	67	64	52	100	88	57	70
315	M	55	62	Diabetogenic	Diabetogenic		341	445	485	500	484	500	500	434	500
314	M	55	62	Diabetogenic	Diabetogenic		77	143	133	156	289	404	72
809	M	684	729	Diabetogenic	HighFiber	95	58	70	57	62	47
496	M	412	427	HighFiber	Diabetogenic	66	59	46	45	50	57	51	62	66	78
832	M	738	702	Diabetogenic	Diabetogenic	94	248	289	156	298
833	M	738	702	Diabetogenic	HighFiber	100	58	43	76	37
830	M	725	746	HighFiber	Diabetogenic	80	72	63	81	67
497	M	425	410	Diabetogenic	HighFiber	97	46	59	50	96	63	53	56	53	79
836	F	738	702	Diabetogenic	Diabetogenic	98	70	109
837	F	738	702	Diabetogenic	Diabetogenic	112	381	500
834	F	738	702	Diabetogenic	HighFiber	85	82	57	63	51
835	M	738	702	Diabetogenic	HighFiber	86	54	55	53	50
838	M	683	728	Diabetogenic	Diabetogenic	86	93	87
839	F	683	728	Diabetogenic	Diabetogenic	90	95	78	99	273
724	F	507	504	HighFiber	HighFiber	76	98	77	85	72	65	50	64	71	83
808	M	684	729	Diabetogenic	HighFiber	82	63	74	53
725	M	507	504	HighFiber	HighFiber	78	87	74	80	71	52	61		45	66
368	F	304	347	Diabetogenic	Diabetogenic		78	66				103	67	65	51.5
369	F	304	347	Diabetogenic	Diabetogenic		81.5	76		56.5	60		84.5	91	169.5
366	F	304	347	Diabetogenic	Diabetogenic		68	60							105
367	F	304	347	Diabetogenic	Diabetogenic		67.5	54		62.5	74				53
364	M	34	327	Diabetogenic	Diabetogenic		58	62.5	118	270	481.3	337	500	500	500
365	M	34	327	Diabetogenic	Diabetogenic		41.5	127	222.5	278.5	367	500	500
362	F	33	36	Diabetogenic	Diabetogenic			34	63.5	61	65
363	M	34	327	Diabetogenic	Diabetogenic		49.5	54.5	47.5	61	129	491	500	451	459.5
360	M	337	334	Diabetogenic	Diabetogenic		90.5	64	175	304.5		440.5	500	500
361	M	33	36	Diabetogenic	Diabetogenic			60	66.5	190.5		452	500	455.5	500
380	M	352	355	HighFiber	HighFiber		56	58.5	56.5	58	52	38
381	F	352	355	HighFiber	HighFiber		60	48	54	52	82.5	62
382	M	360	368	Diabetogenic	Diabetogenic		48.5	62.5	45.5	82	71	179
383	F	365	366	Diabetogenic	Diabetogenic		60	66.5	80	227	343	57	76	77	119
384	F	365	366	Diabetogenic	Diabetogenic		61	82.5	61	207.5	72.5	118	69	60	149
385	F	365	366	Diabetogenic	Diabetogenic		53	53.5	67	117.5	82	500			500
386	M	365	366	Diabetogenic	Diabetogenic		79	54	73.5	53	145	220	164	174	225
387	M	365	366	Diabetogenic	Diabetogenic		81.5	88.5	340	500	500	500	500	500	500
388	M	365	366	Diabetogenic	Diabetogenic		65	83	263.5	394	289	273	68	365	317
389	M	371	366	Diabetogenic	Diabetogenic		46		479	451		500	500	417	500
784	M	683	728	Diabetogenic	HighFiber	86	60	62	64
785	F	683	728	Diabetogenic	HighFiber	72	68	72	62
786	F	733	724	HighFiber	HighFiber	75	68	58	64	53	70
787	M	733	724	HighFiber	HighFiber	53	64	84	60	42	64
780	F	684	729	Diabetogenic	HighFiber	93	53	59	53
781	F	684	729	Diabetogenic	Diabetogenic	69	93	67	114	57	84
782	F	684	729	Diabetogenic	Diabetogenic	76	79
783	F	684	729	Diabetogenic	HighFiber	80	69	72	62	68	75	55
788	M	733	724	HighFiber	Diabetogenic	68	93	59	74	59	67
789	M	733	724	HighFiber	Diabetogenic	85	225	240	82	60	100
605	F	507	504	HighFiber	HighFiber	78	79	96	86	93	115
579	F	494	493	Diabetogenic	Diabetogenic	104	80	57	62	74	59	77
578	F	494	493	Diabetogenic	Diabetogenic	61	58	54	75	57	67	64
604	M	507	504	HighFiber	HighFiber	77	73	60	85	62	93	88	116	64	86
573	F	483	478	Diabetogenic	Diabetogenic	84	96	65
3_G2	M	2	43	Diabetogenic	Diabetogenic		83	98	76	214	296	500	500	463	288
571	M	483	478	Diabetogenic	Diabetogenic	120	290	242
570	M	483	478	Diabetogenic	HighFiber	95	69	65
258	F	22	37	Diabetogenic	Diabetogenic		75	92	145	162	161	239	500	301	275
259	F	22	37	Diabetogenic	Diabetogenic		94	64	123	232	68	280	350	246	331
252	F	90	49	HighFiber	HighFiber		70	51	49	67	61	57	155		53
250	M	90	49	HighFiber	HighFiber		63	57	70	53	63	53	56		51
251	M	90	49	HighFiber	HighFiber		67	57	51	46	52	51	53	46	47
256	M	22	37	Diabetogenic	Diabetogenic		93	93	87	93	70	93	170	87	156
257	M	22	37	Diabetogenic	Diabetogenic		70	63	57	42	58	57		289	257
254	F	90	49	HighFiber	HighFiber		71	60	58	71	77	107		75	49
255	F	90	49	HighFiber	HighFiber		72	60	62	54	69	79	63	114	70
603	F	511	505	HighFiber	Diabetogenic	81	76	61	70	93	63	61	96	272	327
602	M	511	505	HighFiber	HighFiber	49	70	54	75	57	64
731	M	506	567	HighFiber	Diabetogenic	96	64	78	67	70	61	80	56	77	117
730	F	502	495	HighFiber	Diabetogenic	134	113	76	78	93	80	76	75	72	68
733	M	520	572	HighFiber	HighFiber	60	82	79	70	46	85	54	66	66	66
732	M	506	567	HighFiber	Diabetogenic	360
735	M	520	572	HighFiber	Diabetogenic	76	70	77	69	56	72	51	57	123	310
734	M	520	572	HighFiber	HighFiber	69	74	100	66	39	60
508	M	447	443	Diabetogenic	HighFiber	64
509	M	447	443	Diabetogenic	Diabetogenic	64	71	236	405	201	492	500	500	482
506	M	447	443	Diabetogenic	HighFiber	78	46	44	44	67	72	90	64	68	53
507	M	447	443	Diabetogenic	HighFiber	82	51	60	47	118	86	82	74	62	104
504	F	422	409	Diabetogenic	HighFiber	90	50	67	48	64	57	31	56	60	77
505	F	422	409	Diabetogenic	HighFiber	115.5	71	76	54	86	70	56	68	84	63
502	M	422	409	Diabetogenic	HighFiber	90	51	88	61	78	76	69	112	113	52
503	F	422	409	Diabetogenic	HighFiber	86	71	73	42	75	77	70	63	55
500	F	425	410	Diabetogenic	Diabetogenic	102	77	73	90	90	327	392	421	434	392
501	M	422	409	Diabetogenic	Diabetogenic	109	279	500	480	358	392	328	317	258	69
630	M	506	470	HighFiber	HighFiber	74	59	60	56	55	52	53	65	80	55
631	M	506	470	HighFiber	Diabetogenic	84	79	82	73	77	83	88	176	94	309
632	M	515	477	Diabetogenic	HighFiber	81	52	56	66	99
633	M	515	477	Diabetogenic	HighFiber	87	70	57	76	67
469	M	412	410	Diabetogenic	HighFiber	93	71	91	41	43	54	39	51	64	49
635	M	515	477	Diabetogenic	Diabetogenic	91	95	220	500	263
636	M	501	512	Diabetogenic	HighFiber	61	82	54	86	92	90	72
637	M	482	513	HighFiber	HighFiber	69	62	58	60	66	80	66	71	74
638	M	514	499	Diabetogenic	Diabetogenic	71	79	55	118	208	305
639	M	484	473	Diabetogenic	Diabetogenic	86	301	329	167
168	F	1	42	Diabetogenic	Diabetogenic		84	56	65	79
169	F	25	5	Diabetogenic	Diabetogenic		67	159	156	279	500	128	484	289	500
164	M	1	42	Diabetogenic	Diabetogenic		73	57	70	86
165	F	1	42	Diabetogenic	Diabetogenic		97	64	59	55
166	F	1	42	Diabetogenic	Diabetogenic		69	69	50	75
167	F	1	42	Diabetogenic	Diabetogenic		88	66	50	59
160	F	29	38	Diabetogenic	Diabetogenic		70	82	104	197	351	250	345	500	464
161	F	29	38	Diabetogenic	Diabetogenic		63	100	85	82	140	222	259	186	321
162	F	29	38	Diabetogenic	Diabetogenic		84	84	70	76	70	95	68
163	M	1	42	Diabetogenic	Diabetogenic		82	90	86	86
37_G2	F	54	61	Diabetogenic	Diabetogenic		92	65	52	88	99	83	117	269	227
600	M	497	495	HighFiber	Diabetogenic	77	88	88	53	76
7_G2	M	90	49	HighFiber	HighFiber		62	54	48
357	F	17	32	Diabetogenic	HighFiber			80	66.5	146	67.5				43.5
356	F	17	32	Diabetogenic	HighFiber			82.5	64.5	80.5	62	78	91.5	50	53.5
355	F	17	32	Diabetogenic	HighFiber			83	55.6	72.5	54.5				59.5
354	F	17	32	Diabetogenic	HighFiber			69	54	58.5	51.5				56
353	M	17	32	Diabetogenic	HighFiber			88	47	56	51		63.5	50.5	41
352	M	17	32	Diabetogenic	HighFiber			60.5	50	39	51		47.5	55.5	64.5
351	M	250	29	Diabetogenic	HighFiber			136	63.5	66	52.5	82.3	53	58	53.5
803	F	684	729	Diabetogenic	HighFiber	80	67	50	75	56	45
802	F	684	729	Diabetogenic	HighFiber	101	60	65	64	60	46
801	M	735	730	Diabetogenic	HighFiber	74	64	43	71
800	M	735	730	Diabetogenic	Diabetogenic	81	80	102	132	72	56
807	F	684	729	Diabetogenic	Diabetogenic	84	77	91	69	72	90
806	M	684	729	Diabetogenic	Diabetogenic	132	72	75	60	59	53
359	M	337	334	Diabetogenic	Diabetogenic		265.5	118	304.5	327		380	500
358	M	337	334	Diabetogenic	Diabetogenic		80.5
216	F	54	61	Diabetogenic	Diabetogenic		61	61	76	72	56	98	98
217	F	54	61	Diabetogenic	Diabetogenic		56	68	73	57	54	76	110
214	M	54	61	Diabetogenic	Diabetogenic		60	58	86	63	98	64	51
215	F	54	61	Diabetogenic	Diabetogenic		68	64	79	58	94	70	95
212	F	55	62	Diabetogenic	Diabetogenic			70	89	55	119	94	51	77	202
213	F	55	62	Diabetogenic	Diabetogenic			66	58	69	63	63	68
210	M	55	62	Diabetogenic	Diabetogenic			325	500	500	500	344	500
211	M	55	62	Diabetogenic	Diabetogenic			118	160	181	500	249	500	475	361
762	M	506	504	HighFiber	Diabetogenic	73	341	500	500
763	F	506	504	HighFiber	Diabetogenic	104	98	54	124	57	75	90	68	71	73
760	M	506	504	HighFiber	HighFiber	64	79	50	89	56
761	M	506	504	HighFiber	Diabetogenic	150	159	457	500
766	M	510	590	Diabetogenic	HighFiber	124	120	55	63
767	F	510	590	Diabetogenic	Diabetogenic	120	328	139	253	246	295	296	310	475	295
218	F	54	61	Diabetogenic	Diabetogenic		64	65	63	42	80	108	187
219	M	64	88	Diabetogenic	Diabetogenic		58	63	81	344	378	345	224
21_G2	F	17	73	HighFiber	HighFiber		66	94	56	67	77	53	57	85	61
289	M	35	68	Diabetogenic	Diabetogenic		141	291	292	275	500	497	450	419	500
288	M	35	68	Diabetogenic	Diabetogenic		108
321	M	57	56	Diabetogenic	Diabetogenic		279	224	116	391	381	294	500	500	500
572	F	483	478	Diabetogenic	HighFiber	81	86	65	109	78	79	52	66	118	73
281	F	1	42	Diabetogenic	Diabetogenic		65	52	56	74	64	84	82	67	63
280	F	1	42	Diabetogenic	Diabetogenic		66	52	55	43	58	58	85	62	79
283	M	24	38	Diabetogenic	Diabetogenic		78	206
282	F	1	42	Diabetogenic	Diabetogenic		49	52	53	65	57	90	148	61	83
285	M	24	38	Diabetogenic	Diabetogenic		63	64
284	M	24	38	Diabetogenic	Diabetogenic		65	81	232	264	220	219	164		282
287	F	24	38	Diabetogenic	Diabetogenic		71	72	65	104	59	53	70	242	263
286	F	24	38	Diabetogenic	Diabetogenic		65	68	53	78	77
678	M	486	478	Diabetogenic	HighFiber	64	65	75
679	M	486	478	Diabetogenic	Diabetogenic	76	47	84	69	83
676	M	507	504	HighFiber	HighFiber	69	81	61	99	69
677	M	486	478	Diabetogenic	HighFiber	63	74	61
672	M	492	493	Diabetogenic	Diabetogenic	82	112	158	368	410	500	434
673	M	492	493	Diabetogenic	HighFiber	70	61	63	45	62
263	F	34	41	Diabetogenic	Diabetogenic		102	81	65	60	63	265	396	420	135
262	F	34	41	Diabetogenic	Diabetogenic		76	90	83	65	66	96	147	408	142
261	M	34	41	Diabetogenic	Diabetogenic		421	394	500	500	461	487		500	500
260	M	34	41	Diabetogenic	Diabetogenic		169	104	336	122	424	500	355	343	371
267	M	26	5	Diabetogenic	Diabetogenic		73	72	128	129	304	500	281	448	500
266	M	26	5	Diabetogenic	Diabetogenic		79	74	343	390	413	410	477	420	497
265	M	26	5	Diabetogenic	Diabetogenic		149	102	364	263	311	141	472	277	440
264	F	34	41	Diabetogenic	Diabetogenic		75	121	83	69	85	87	251	241	75
269	M	26	5	Diabetogenic	Diabetogenic		72	104	177	289	311	319	429	500	453
268	M	26	5	Diabetogenic	Diabetogenic		265	258	500	432	500
701	M	479	488	HighFiber	HighFiber	71	105	88	54	66	52	73	53	52	49
535	F	483	478	Diabetogenic	Diabetogenic	72	73	80
533	M	483	478	Diabetogenic	HighFiber	76	50	55
532	F	483	478	Diabetogenic	HighFiber	80	48	84
531	F	483	478	Diabetogenic	HighFiber	71	39	91
775	F	644	695	HighFiber	Diabetogenic	80	71	62	64	74
774	F	644	695	HighFiber	Diabetogenic	72	75	94	86	116	82	54
777	F	644	695	HighFiber	HighFiber	76	67	62	52	55	51	48
115	F	1	27	Diabetogenic	Diabetogenic		92	77	61	59	73
114	F	1	27	Diabetogenic	Diabetogenic		87	67	57	53	78
117	F	1	27	Diabetogenic	Diabetogenic		80	68	116	81
116	F	1	27	Diabetogenic	Diabetogenic		84	66	83	77	58
113	M	1	27	Diabetogenic	Diabetogenic		65	117	70	78	261
112	M	1	27	Diabetogenic	Diabetogenic		95	73	75	83	279
771	F	657	696	HighFiber	Diabetogenic	66	100	103	93	93	86	78
119	M	2	28	Diabetogenic	Diabetogenic		75	56	52	46	62
118	F	1	27	Diabetogenic	Diabetogenic		82	54	68	84
770	F	657	696	HighFiber	Diabetogenic	57	89	111	74	97	73	100.5
5_G2	F	2	43	Diabetogenic	Diabetogenic		64	66	60	76	140	87	89	88	148
773	M	644	695	HighFiber	HighFiber	75	65	79
772	M	644	695	HighFiber	Diabetogenic	81	80	58	71	96	58	57
534	F	483	478	Diabetogenic	Diabetogenic	74	73	94
423	F	403	404	HighFiber	HighFiber		59	50	54	48	54	52		66	59
427	F	406	401	HighFiber	HighFiber		70	56	51			58		70	52
426	M	406	401	HighFiber	HighFiber		53	48	48	45	54	52	69	63.5	45
308	M	53	60	Diabetogenic	Diabetogenic		178	254	420	500	386	500	500	500	500
309	F	53	60	Diabetogenic	Diabetogenic		77	58	72	46	226	294	223	464	401
300	F	52	59	Diabetogenic	Diabetogenic		87	55	59	63	51	55
301	M	25	67	Diabetogenic	Diabetogenic		242	60	62	70	331	351	398	399	428
302	M	25	67	Diabetogenic	Diabetogenic		60	77	64	63	84	52	128	185	250
303	M	25	67	Diabetogenic	Diabetogenic		79	55	102	62	161	137	283	465	397
304	M	25	67	Diabetogenic	Diabetogenic		60	81	63	72	180	295	319	275	329
305	F	25	67	Diabetogenic	Diabetogenic		79	62	75	66	97	65	455	333	400
306	F	25	67	Diabetogenic	Diabetogenic		93	45	79	85	81	62	70	61	61
307	F	25	67	Diabetogenic	Diabetogenic		79	78	84	77	81	93	66	99	120
825	F	733	724	HighFiber	Diabetogenic	82	78	73	74	101
824	M	733	724	HighFiber	Diabetogenic	68	70	71	124	73
10_G2	F	44	19	HighFiber	HighFiber			60	61	74	73	65	61
19_G2	F	57	56	Diabetogenic	Diabetogenic		79	81	91	68	148	196	212	295	390
827	F	725	746	HighFiber	Diabetogenic	87	89	90	75	67	66
826	F	725	746	HighFiber	HighFiber	75	69	63	68	45
843	M	684	660	Diabetogenic	HighFiber	98	82	65	66
842	M	684	660	Diabetogenic	Diabetogenic	87	272	339	500
841	F	683	728	Diabetogenic	HighFiber	90	53	67	58	62
840	F	683	728	Diabetogenic	Diabetogenic	88	76	86	61	78
821	F	733	724	HighFiber	Diabetogenic	76	87	98	85	90
820	F	733	724	HighFiber	HighFiber	77	76	74	94	81	66
823	F	733	724	HighFiber	HighFiber	73	78	83	124	57	55
30_G2	M	7	76	HighFiber	HighFiber		69	60	65	67	75	54	54	62	54
822	M	733	724	HighFiber	Diabetogenic	60		500
568	M	496	498	Diabetogenic	Diabetogenic	70	57	73
569	M	496	498	Diabetogenic	Diabetogenic	80	89	65
751	F	507	504	HighFiber	Diabetogenic	88	72	75	84	67	67	64	64	57	74
750	F	507	504	HighFiber	Diabetogenic	111	73	90	74	138	72	74	79	87	65
757	M	520	572	HighFiber	HighFiber	62	64	68	74
737	M	497	518	HighFiber	Diabetogenic	93	106	85
755	M	506	567	HighFiber	Diabetogenic	315	56	75	67	64	153	218	59
754	M	510	590	Diabetogenic	Diabetogenic	113	369	468	416
560	M	501	512	Diabetogenic	HighFiber	45	76	50
561	M	501	512	Diabetogenic	HighFiber	53	73	53
562	M	501	512	Diabetogenic	Diabetogenic	86	77	52
563	M	469	480	HighFiber	Diabetogenic	51	75	72.5	53	66	52	74	78	144	283
564	M	469	480	HighFiber	HighFiber	65	78	46	66	61
565	M	496	498	Diabetogenic	HighFiber	63	50	73
566	M	496	498	Diabetogenic	HighFiber	64	50	78
567	F	496	498	Diabetogenic	HighFiber	82	86	126	100	63	79	43	46	64	64
739	F	497	518	HighFiber	Diabetogenic	69	72	89	73	61	60
229	F	65	71	Diabetogenic	Diabetogenic		69	72	70	88	75	337	343	357	500
228	F	65	71	Diabetogenic	Diabetogenic		58	64	74	91	60	57	86	66	74
227	M	65	71	Diabetogenic	Diabetogenic		83	146	80	66	127	296	379
226	M	65	71	Diabetogenic	Diabetogenic		254	397	86	443	477	500	500
225	M	65	71	Diabetogenic	Diabetogenic		264	500	500	500	500
224	M	65	71	Diabetogenic	Diabetogenic		111	351	50
223	F	64	88	Diabetogenic	Diabetogenic		84	94	83	74	77	64	326
222	F	64	88	Diabetogenic	Diabetogenic		78	71	100	90	91	90	194
221	F	64	88	Diabetogenic	Diabetogenic		69	105	89	76	59	77	254
220	F	64	88	Diabetogenic	Diabetogenic		96	73	90	116	84	73	253
32_G2	F	45	9	HighFiber	HighFiber		67	65	58	56	87	74			73
9_G2	M	44	19	HighFiber	HighFiber			93	66	57	50	55	47
391	M	371	366	Diabetogenic	Diabetogenic		59.5		52	90		500	358	417	368
726	M	507	504	HighFiber	HighFiber	92	84	99	68	58	51	52		83	57
727	M	502	495	HighFiber	Diabetogenic	90	72	82	75	71	62	78	74	64	82
16_G2	F	24	38	Diabetogenic	Diabetogenic		70	65	75	93	130	69	69	215	108
390	M	371	366	Diabetogenic	Diabetogenic		75.5		282	261		305	369	167	408
722	M	507	504	HighFiber	HighFiber	64	99	81	138
723	F	507	504	HighFiber	HighFiber	75	94	80	68	76	58	52		42	41
720	M	507	504	HighFiber	Diabetogenic	79	83	68	74	79	73	69		48	70
721	M	507	504	HighFiber	Diabetogenic	72	89	74	75	84	58	53		60	53
728	F	502	495	HighFiber	Diabetogenic	114	84	82	105	95	87	59	77	83	75
729	F	502	495	HighFiber	Diabetogenic	104	97	92	159	56	86	58	77	85	82
151	F	7	20	HighFiber	HighFiber		58	73	64	62	51	64	72	64	99
150	F	7	20	HighFiber	HighFiber		64	63	72	75	49	62	58	134	61
153	F	18	8	HighFiber	HighFiber		53	49	71	62	69	72	61	69	60
152	M	18	8	HighFiber	HighFiber		73	65	68	142	144	78	55	56	69
155	M	24	16	Diabetogenic	Diabetogenic		228	145	335	500	500	500	471	500
154	F	22	37	Diabetogenic	Diabetogenic		104	81	113	70	99	236	193
157	F	45	9	HighFiber	HighFiber		80	64	52		67	67	90	76	73
156	M	24	16	Diabetogenic	Diabetogenic		96	69	81	110	165	362	313	328	151
159	M	29	38	Diabetogenic	Diabetogenic		53	56	61	48	166	310	334	382	500
158	M	29	38	Diabetogenic	Diabetogenic		63	74	74	188	323	378	460	500	481
394	F	371	366	Diabetogenic	Diabetogenic		69		68	302
634	M	515	477	Diabetogenic	Diabetogenic	70	89	136	486	500
34_G2	M	54	61	Diabetogenic	Diabetogenic		65	150	70	72	121	308	268	394	246
399	F	372	367	Diabetogenic	Diabetogenic		65		63	47
398	F	372	367	Diabetogenic	Diabetogenic		64.5		75	69
489	M	411	415	Diabetogenic	HighFiber	109	74	72	60	58	49	74	35	63
488	F	411	415	Diabetogenic	HighFiber	76	112	125.5	59	89	84	78	54	60	58
482	M	407	392	Diabetogenic	HighFiber	55	68	85	60	64	57	75	35	45	72
480	F	407	392	Diabetogenic	HighFiber	86	55	73.5	45	52	40	57	47	50	50
27_G2	M	7	76	HighFiber	HighFiber		53
472	M	412	410	Diabetogenic	Diabetogenic	64	78	31	58	110	59	57	67	155	249
473	F	412	410	Diabetogenic	Diabetogenic	71	88	56	52	51	46	52	65	92	96
470	F	412	410	Diabetogenic	HighFiber	74	82	51	39	69	60	42	60	50	74
471	M	412	410	Diabetogenic	Diabetogenic	69	245	230.5	175	253	395	409	500	500	500
477	F	413	409	Diabetogenic	Diabetogenic	55	80	106	52	49	69	138	69	86	77
15_G2	F	33	40	Diabetogenic	Diabetogenic		79	55	108	72	96	127	346	325	264
478	F	413	409	Diabetogenic	Diabetogenic	66	73	88	61	53	51	64	58	98	75
479	M	407	392	Diabetogenic	HighFiber	78	47	92.5	50	55	48	63	63	56	115
